# Contrasting Biological Pathways Underlie Agronomic Traits in Two *Coffea canephora* Breeding Populations

**DOI:** 10.1101/2025.10.31.685932

**Authors:** Ezekiel Ahn, Sunchung Park, Jishnu Bhatt, Seunghyun Lim, Lyndel W. Meinhardt

## Abstract

This study reveals that distinct breeding populations of *Coffea canephora* can achieve agronomic success through fundamentally different biological strategies. To uncover this, we performed a comparative genomic analysis of two populations (‘Premature’ and ‘Intermediate’), integrating single-SNP association, machine learning (Bootstrap Forest), and Gene Ontology (GO) pathway analysis. The genetic architecture of the Premature population was linked to specialized metabolic pathways, including lipid modification and processes within the organelle lumen, a finding supported by the identification of a putative *caffeine synthase 3* gene. In contrast, traits in the Intermediate population were governed by variation in core cellular machinery, with significant enrichment for pathways related to actin cytoskeleton regulation and salicylic acid signaling. This discovery provides a new biological context for important candidate genes involved in disease resistance (e.g., *RPP13*-like, NB-ARC, *CERK1*). These findings demonstrate that population-specific biological routes underpin agronomic performance, providing a powerful foundation for designing more targeted breeding programs in coffee. We release population-specific, ranked SNP lists and GO gene sets as a reusable resource to enable meta-analyses and benchmarking in coffee and perennial crops.
