## Supplementary Data 1 for "Contrasting Biological Pathways Underlie Agronomic Traits in Two *Coffea canephora* Breeding Populations"

### Sheet: Linear STRING DB
	Response screening					Database- STRING.49390.Coffea
	Population			Pre
	Yield							Rust							Green							Yield + Green
	No significance							No significance							No significance							No significance
	Population			Inter
	Yield							Rust							Green							Yield + Green
	No significance							Enrichment FDR	nGenes	Pathway Genes	Fold Enrichment	Pathways (click for details)			No significance							No significance
								0.031	2	8	144.3	Proton-transporting v-type atpase complex
								0.031	2	9	128.3	Vacuolar proton-transporting v-type atpase complex
								0.04	2	13	88.8	ATPase activity, coupled to transmembrane movement of ions, rotational mechanism
								0.04	2	13	88.8	Proton-transporting atpase activity, rotational mechanism
	Pre & Inter
	Yield							Rust							Green							Green + Yield combo
	No significance							No significance							No significance							No significance

### Sheet: Linear ccanephora DB
	Response screening					Database- ccanephora_eg_gene
	Population			Pre
	Yield							Rust							Green							Yield + Green
	No significance							Enrichment FDR	nGenes	Pathway Genes	Fold Enrichment	Pathways (click for details)			No significance							No significance
								0.038	2	9	138.6	GO:0008970 phospholipase A1 activity
								0.05	7	789	5.5	GO:0009056 catabolic proc.
	Population			Inter
	Yield							Rust							Green							Yield + Green
	No significance							No significance							No significance							No significance
	Pre & Inter
	Yield							Rust							Green							Green + Yield combo
	No significance							No significance							No significance							No significance

### Sheet: BF STRING DB
	Bootstrap Forest results					Database- STRING.49390.Coffea
	Population			Pre
	Yield							Rust							Green							Yield + Green
	Enrichment FDR	nGenes	Pathway Genes	Fold Enrichment	Pathways (click for details)			No significance							Enrichment FDR	nGenes	Pathway Genes	Fold Enrichment	Pathways (click for details)			Enrichment FDR	nGenes	Pathway Genes	Fold Enrichment	Pathways (click for details)
	0.03	2	5	211.7	t-UTP complex										0.0024	2	5	564.5	Pos. reg. of protein localization to nucleus			0.016	2	5	153.9	Pos. reg. of protein localization to nucleus
															0.0024	2	6	470.4	Reg. of protein localization to nucleus			0.016	2	5	153.9	t-UTP complex
															0.02	2	20	141.1	Pos. reg. of cellular protein localization			0.016	2	6	128.3	dol-P-Man:Man(7)GlcNAc(2)-PP-Dol alpha-1,6-mannosyltransferase activity, and Various types of N-glyc
																						0.04	2	11	70	Reg. of transcription by rna polymerase i
																						0.016	3	24	48.1	Cellular response to amino acid stimulus
																						0.016	3	31	37.2	Response to amino acid
																						0.016	3	34	34	Cellular response to organonitrogen compound
																						0.041	12	1493	3.1	Intracellular non-membrane-bounded organelle
																						0.041	12	1500	3.1	Non-membrane-bounded organelle
	Population			Inter
	Yield							Rust							Green							Yield + Green
	No significance							Enrichment FDR	nGenes	Pathway Genes	Fold Enrichment	Pathways (click for details)			No significance							No significance
								0.025	2	5	178.3	GTP biosynthetic process
								0.025	2	5	178.3	GTP metabolic process
	Pre & Inter	Rust		No significance
	Pre & Inter	Green		No significance
	Pre & Inter	Yield		No significance
	Pre & Inter	Green + Yield combo		No significance

### Sheet: BF ccanephora DB
	Bootstrap Forest results					Database- ccanephora_eg_gene
	Population			Pre
	Yield							Rust							Green							Yield + Green						Pre	Y+G+R combo
	No significance							No significance							Enrichment FDR	nGenes	Pathway Genes	Fold Enrichment	Pathways (click for details)			Enrichment FDR	nGenes	Pathway Genes	Fold Enrichment	Pathways (click for details)			Enrichment FDR	nGenes	Pathway Genes	Fold Enrichment	Pathways (click for details)
															0.0078	4	331	17.2	GO:0031974 membrane-enclosed lumen			0.049	6	331	6.9	GO:0031974 membrane-enclosed lumen			0.0073	4	39	30.1	GO:0030258 lipid modification
															0.0078	4	331	17.2	GO:0043233 organelle lumen			0.049	6	331	6.9	GO:0043233 organelle lumen			0.027	7	331	6.2	GO:0031974 membrane-enclosed lumen
															0.0078	4	331	17.2	GO:0070013 intracellular organelle lumen			0.049	6	331	6.9	GO:0070013 intracellular organelle lumen			0.027	7	331	6.2	GO:0043233 organelle lumen
																						0.049	9	832	4.1	GO:0034645 cellular macromolecule biosynthetic proc.			0.027	7	331	6.2	GO:0070013 intracellular organelle lumen
	Population			Inter
	Yield							Rust							Green							Yield + Green						Inter	Y+G+R combo
	No significance							No significance							Enrichment FDR	nGenes	Pathway Genes	Fold Enrichment	Pathways (click for details)			Enrichment FDR	nGenes	Pathway Genes	Fold Enrichment	Pathways (click for details)			Enrichment FDR	nGenes	Pathway Genes	Fold Enrichment	Pathways (click for details)
															0.0026	2	5	200.6	GO:0030834 reg. of actin filament depolymerization			0.012	2	5	100.3	GO:0030834 reg. of actin filament depolymerization			0.027	2	5	64.7	GO:0030834 reg. of actin filament depolymerization
															0.0026	2	5	200.6	GO:0030837 negative reg. of actin filament polymerization			0.012	2	5	100.3	GO:0030837 negative reg. of actin filament polymerization			0.027	2	5	64.7	GO:0030837 negative reg. of actin filament polymerization
															0.0026	2	5	200.6	GO:0031333 negative reg. of protein-containing complex assembly			0.012	2	5	100.3	GO:0031333 negative reg. of protein-containing complex assembly			0.027	2	5	64.7	GO:0031333 negative reg. of protein-containing complex assembly
															0.0026	2	5	200.6	GO:0032272 negative reg. of protein polymerization			0.012	2	5	100.3	GO:0032272 negative reg. of protein polymerization			0.027	2	5	64.7	GO:0032272 negative reg. of protein polymerization
															0.0026	2	5	200.6	GO:0051693 actin filament capping			0.012	2	5	100.3	GO:0051693 actin filament capping			0.027	2	5	64.7	GO:0051693 actin filament capping
															0.0026	2	6	167.2	GO:0051494 negative reg. of cytoskeleton organization			0.012	2	6	83.6	GO:0051494 negative reg. of cytoskeleton organization			0.027	2	6	54	GO:0051494 negative reg. of cytoskeleton organization
															0.0026	2	6	167.2	GO:1901879 reg. of protein depolymerization			0.012	2	6	83.6	GO:1901879 reg. of protein depolymerization			0.027	2	6	54	GO:1901879 reg. of protein depolymerization
															0.0026	2	6	167.2	GO:1902904 negative reg. of supramolecular fiber organization			0.012	2	6	83.6	GO:1902904 negative reg. of supramolecular fiber organization			0.027	2	6	54	GO:1902904 negative reg. of supramolecular fiber organization
															0.0058	2	9	111.4	GO:0043244 reg. of protein-containing complex disassembly			0.025	2	9	55.7	GO:0043244 reg. of protein-containing complex disassembly			0.027	3	24	20.2	GO:2000031 reg. of salicylic acid mediated signaling pathway
															0.011	2	14	71.6	GO:0030042 actin filament depolymerization			0.012	3	24	31.3	GO:2000031 reg. of salicylic acid mediated signaling pathway			0.027	3	26	18.7	GO:0098661 inorganic anion transmembrane transport
															0.011	2	16	62.7	GO:0030041 actin filament polymerization			0.045	2	16	31.3	GO:0030041 actin filament polymerization			0.027	4	60	10.8	GO:0031347 reg. of defense response
															0.011	2	16	62.7	GO:0030832 reg. of actin filament length			0.012	3	29	25.9	GO:0071446 cellular response to salicylic acid stimulus			0.027	4	62	10.4	GO:0098656 anion transmembrane transport
															0.011	2	16	62.7	GO:0032956 reg. of actin cytoskeleton organization			0.019	3	36	20.9	GO:0009751 response to salicylic acid			0.027	5	98	8.3	GO:0009966 reg. of signal transduction
															0.011	2	16	62.7	GO:0032970 reg. of actin filament-based proc.			0.027	4	98	10.2	GO:0009966 reg. of signal transduction			0.027	5	99	8.2	GO:0023051 reg. of signaling
															0.011	2	16	62.7	GO:0051261 protein depolymerization			0.027	4	99	10.1	GO:0023051 reg. of signaling			0.027	5	100	8.1	GO:0010646 reg. of cell communication
															0.011	2	16	62.7	GO:0110053 reg. of actin filament organization			0.027	4	100	10	GO:0010646 reg. of cell communication			0.027	9	360	4	GO:0005794 Golgi apparatus
	Pre & Inter
	Yield							Rust							Green							Green + Yield combo					Pre+inter	Y+G+R
	No significance							Enrichment FDR	nGenes	Pathway Genes	Fold Enrichment	Pathways (click for details)			Enrichment FDR	nGenes	Pathway Genes	Fold Enrichment	Pathways (click for details)			Enrichment FDR	nGenes	Pathway Genes	Fold Enrichment	Pathways (click for details)		Enrichment FDR	nGenes	Pathway Genes	Fold Enrichment	Pathways (click for details)
								0.024	2	12	54.6	GO:0004568 chitinase activity			0.0059	2	5	148.3	GO:0030834 reg. of actin filament depolymerization			0.042	2	5	60.5	GO:0030834 reg. of actin filament depolymerization		0.024	2	3	69.9	GO:0034595 phosphatidylinositol phosphate 5-phosphatase activity
								0.024	2	13	50.4	GO:0006022 aminoglycan metabolic proc.			0.0059	2	5	148.3	GO:0030837 negative reg. of actin filament polymerization			0.042	2	5	60.5	GO:0030837 negative reg. of actin filament polymerization		0.024	2	3	69.9	GO:0043813 phosphatidylinositol-3,5-bisphosphate 5-phosphatase activity
								0.024	2	13	50.4	GO:0006026 aminoglycan catabolic proc.			0.0059	2	5	148.3	GO:0031333 negative reg. of protein-containing complex assembly			0.042	2	5	60.5	GO:0031333 negative reg. of protein-containing complex assembly		0.026	2	4	52.4	GO:0036092 phosphatidylinositol-3-phosphate biosynthetic proc.
								0.024	2	13	50.4	GO:0006030 chitin metabolic proc.			0.0059	2	5	148.3	GO:0032272 negative reg. of protein polymerization			0.042	2	5	60.5	GO:0032272 negative reg. of protein polymerization		0.016	3	9	34.9	GO:1902358 sulfate transmembrane transport
								0.024	2	13	50.4	GO:0006032 chitin catabolic proc.			0.0059	2	5	148.3	GO:0051693 actin filament capping			0.042	2	5	60.5	GO:0051693 actin filament capping		0.016	3	9	34.9	GO:0008271 secondary active sulfate transmembrane transporter activity
								0.024	2	13	50.4	GO:0046348 amino sugar catabolic proc.			0.0059	2	6	123.5	GO:0051494 negative reg. of cytoskeleton organization			0.042	2	6	50.4	GO:0051494 negative reg. of cytoskeleton organization		0.016	3	9	34.9	GO:0015116 sulfate transmembrane transporter activity
								0.024	2	13	50.4	GO:1901071 glucosamine-containing compound metabolic proc.			0.0059	2	6	123.5	GO:1901879 reg. of protein depolymerization			0.042	2	6	50.4	GO:1901879 reg. of protein depolymerization		0.016	3	9	34.9	GO:1901682 sulfur compound transmembrane transporter activity
								0.024	2	13	50.4	GO:1901072 glucosamine-containing compound catabolic proc.			0.0059	2	6	123.5	GO:1902904 negative reg. of supramolecular fiber organization			0.042	2	6	50.4	GO:1902904 negative reg. of supramolecular fiber organization		0.02	3	11	28.6	GO:0072348 sulfur compound transport
								0.027	2	14	46.8	GO:0008061 chitin binding			0.013	2	9	82.4	GO:0043244 reg. of protein-containing complex disassembly			0.042	3	14	32.4	GO:0030042 actin filament depolymerization		0.02	3	11	28.6	GO:0008272 sulfate transport
								0.014	4	72	18.2	GO:0034050 programmed cell death induced by symbiont			0.024	2	14	52.9	GO:0030042 actin filament depolymerization			0.042	3	16	28.4	GO:0051261 protein depolymerization		0.024	3	14	22.5	GO:0030042 actin filament depolymerization
								0.014	4	72	18.2	GO:0051702 biological proc. involved in interaction with symbiont			0.024	2	16	46.3	GO:0030041 actin filament polymerization			0.042	3	24	18.9	GO:2000031 reg. of salicylic acid mediated signaling pathway		0.026	3	16	19.7	GO:0046856 phosphatidylinositol dephosphorylation
								0.014	4	72	18.2	GO:0009626 plant-type hypersensitive response			0.024	2	16	46.3	GO:0030832 reg. of actin filament length			0.042	3	25	18.2	GO:0008154 actin polymerization or depolymerization		0.026	3	17	18.5	GO:0046839 phospholipid dephosphorylation
								0.014	4	76	17.3	GO:0044403 biological proc. involved in symbiotic interaction			0.024	2	16	46.3	GO:0032956 reg. of actin cytoskeleton organization			0.05	3	29	15.7	GO:0051493 reg. of cytoskeleton organization		0.02	4	26	16.1	GO:0098661 inorganic anion transmembrane transport
								0.028	3	62	15.9	GO:0098656 anion transmembrane transport			0.024	2	16	46.3	GO:0032970 reg. of actin filament-based proc.			0.05	3	29	15.7	GO:0071446 cellular response to salicylic acid stimulus		0.016	5	39	13.4	GO:0030258 lipid modification
								0.022	4	98	13.4	GO:0012501 programmed cell death			0.0059	3	32	34.7	GO:0044087 reg. of cellular component biogenesis			0.05	8	303	4	GO:0071554 cell wall organization or biogenesis		0.025	5	62	8.5	GO:0098656 anion transmembrane transport
								0.022	4	102	12.9	GO:0045087 innate immune response			0.024	5	258	7.2	GO:0034470 ncRNA processing									0.026	6	102	6.2	GO:0045087 innate immune response
								0.022	4	105	12.5	GO:0006955 immune response																0.026	6	106	5.9	GO:0002376 immune system proc.
								0.022	4	105	12.5	GO:0008219 cell death																0.024	7	130	5.6	GO:0005773 vacuole
								0.022	4	106	12.4	GO:0002376 immune system proc.																0.022	11	303	3.8	GO:0071554 cell wall organization or biogenesis
								0.024	4	130	10.1	GO:0005773 vacuole																0.023	12	360	3.5	GO:0005794 Golgi apparatus
